# Targeting protein glycosylation and cholesterol metabolism in chemoresistant pancreatic cancer

**DOI:** 10.1101/2025.04.13.648567

**Authors:** Yunguang Li, Shijie Tang, Huan Wang, Hongwen Zhu, Shiwei Guo, Yehan Zhang, Yurun Lu, Maoyuan Sun, Juan He, Yikai Li, Yi Zhang, Xiaohan Shi, Yuanxiang Miao, Chaoliang Zhong, Yiqin Zhu, Yi Ju, Yuejia Liu, Yong Wang, Luonan Chen, Hu Zhou, Gang Jin, Dong Gao

**Author notes:** Corresponding author. (Y.W.), (L.N.C.), (H.Z.), (G.J.), (D.G.). These authors contributed equally (Yunguang Li, Shijie Tang, Huan Wang, Hongwen Zhu, Shiwei Guo, Yehan Zhang, Yurun Lu).

## Abstract

Chemotherapy remains the cornerstone of pancreatic ductal adenocarcinoma (PDAC) treatment. However, most cases of PDAC finally progress to advanced chemoresistant disease. This highlights an urgent need to develop new pharmacological strategies to overcome chemotherapy resistance using clinical grade inhibitors. Here, we established a biobank comprising 260 organoid lines derived from 322 pancreatic cancer patients. These organoids underwent extensive multi-omics profiling and drug sensitivity testing for both chemotherapy and targeted therapy. Increased protein glycosylation and cholesterol metabolism signaling pathways were especially enriched in chemoresistant organoid lines. Importantly, chemoresistant PDAC organoids were effectively targeted with statins, inhibitors of cholesterol synthesis. Statins treatment attenuated protein glycosylation, cholesterol levels, and the epithelial-to-mesenchymal transition (EMT) signature in PDAC organoids. We further conducted a phase 2 clinical trial (NCT06241352) combining atorvastatin with chemotherapy in patients with advanced chemoresistant pancreatic cancer. Among 29 patients, 21 (72.4%) demonstrated a response, with tumor markers decreasing by more than 20%, suggesting durable responses and potential clinical benefits in this challenging patient population. ClinicalTrials.gov identifier: NCT06241352.
