## Supplementary Table 4 for "Targeting protein glycosylation and cholesterol metabolism in chemoresistant pancreatic cancer"

### Sheet: Sheet1
Patient ID	Statin Treatment Initiation Time	Age (y)	Sex	Informed Consent Verified	Tumor Type	Tumor Type Detailed	Oncotree Code	Histologic Differentiation Grade	American Joint Committee on Cancer Metastasis Stage	Chemotherapy Regimen	Baseline CA19-9 or CEA	Post-Treatment CA19-9 or CEA	Interval	CA199 or CEA	Baseline tumor size	Post-Treatment tumor size	Interval	Outcome Assessment
P1	2024-03-22	52	female	Yes	Pancreatic cancer	Pancreatic Ductal Adenocarcinoma	PDAC	NA	M0	AG	379.46	118.07	78	CA199	45*21	35*20	133	Decrease
P2	2024-03-22	64	male	Yes	Pancreatic cancer	Pancreatic Ductal Adenocarcinoma	PDAC	2 - Moderately differentiated	M0	AG	635.87	48.62	53	CA199	56*41	38*29	138	Decrease
P3	2024-03-22	70	male	Yes	Pancreatic cancer	Pancreatic Ductal Adenocarcinoma	PDAC	NA	M1	AG	1200	489.78	78	CA199	38*24	24*16	122	Decrease
P4	2024-03-22	64	male	Yes	Pancreatic cancer	Pancreatic Ductal Adenocarcinoma	PDAC	NA	M0	AG	268	185	47	CA199	NA	NA	NA	Decrease
P5	2024-05-10	54	male	Yes	Pancreatic cancer	Pancreatic Ductal Adenocarcinoma	PDAC	2 - Moderately differentiated	M0	AG	425	10.2	32	CA199	18*15	12*7	84	Decrease
P6	2024-05-10	59	female	Yes	Pancreatic cancer	Pancreatic Adenosquamous Carcinoma	ASC	NA	M0	AG	174	40.41	64	CA199	29*20	23*14	52	Decrease
P7	2024-03-22	60	male	Yes	Pancreatic cancer	Pancreatic Ductal Adenocarcinoma	PDAC	2 - Moderately differentiated	M0	AG	210.56	153	52	CA199	46*34	43*34	33	Decrease
P8	2024-03-22	57	male	Yes	Pancreatic cancer	Pancreatic Ductal Adenocarcinoma	PDAC	NA	M0	AG	67.49	42	54	CA199	NA	NA	NA	Decrease
P9	2024-06-07	72	female	Yes	Pancreatic cancer	Pancreatic Ductal Adenocarcinoma	PDAC	2 - Moderately differentiated	M0	FFX	369.98	125	41	CA199	NA	NA	NA	Decrease
P10	2024-05-03	47	male	Yes	Pancreatic cancer	Pancreatic Ductal Adenocarcinoma	PDAC	NA	M1	AG	560	44.74	60	CA199	34*30	30*22	117	Decrease
P11	2024-06-07	58	male	Yes	Pancreatic cancer	Pancreatic Ductal Adenocarcinoma	PDAC	2 - Moderately differentiated	M0	AG	1180	229	63	CA199	18*18	18*11	113	Decrease
P12	2024-05-10	71	male	Yes	Pancreatic cancer	Pancreatic Ductal Adenocarcinoma	PDAC	2 - Moderately differentiated	M0	AG	8.2	7.5	37	CEA	56*39	49*35	67	Stable
P13	2024-03-22	63	female	Yes	Pancreatic cancer	Pancreatic Ductal Adenocarcinoma	PDAC	2 - Moderately differentiated	M0	mFFX	132	138	44	CA199	NA	NA	NA	Stable
P14	2024-03-22	69	male	Yes	Pancreatic cancer	Pancreatic Ductal Adenocarcinoma	PDAC	2 - Moderately differentiated	M1	Capecitabine	12.8	6	43	CEA	NA	NA	NA	Decrease
P15	2024-06-07	50	female	Yes	Pancreatic cancer	Pancreatic Ductal Adenocarcinoma	PDAC	NA	M1	mFFX	272.74	1127	61	CA199	39*20	32*21	62	Increase
P16	2024-03-22	59	male	Yes	Pancreatic cancer	Pancreatic Ductal Adenocarcinoma	PDAC	NA	M0	AG	44	52	73	CA199	22*19	22*19	115	Increase
P17	2024-06-07	59	female	Yes	Pancreatic cancer	Pancreatic Ductal Adenocarcinoma	PDAC	NA	M1	AG	48	125	55	CA199	NA	NA	NA	Increase
P18	2024-05-10	71	female	Yes	Pancreatic cancer	Pancreatic Ductal Adenocarcinoma	PDAC	2 - Moderately differentiated	M1	mFFX	10.42	8.06	60	CEA	NA	NA	NA	Decrease
P19	2024-05-10	67	male	Yes	Pancreatic cancer	Pancreatic Ductal Adenocarcinoma	PDAC	NA	M1	AG+S1	105.61	176.42	36	CA199	NA	NA	NA	Increase
P20	2024-05-10	54	female	Yes	Pancreatic cancer	Pancreatic Ductal Adenocarcinoma	PDAC	NA	M0	S1	12.5	16.8	55	CEA	33*25	30*27	84	Increase
P22	2024-06-07	57	male	Yes	Pancreatic cancer	Pancreatic Ductal Adenocarcinoma	PDAC	2 - Moderately differentiated	M1	Capecitabine	393.55	1200	43	CA199	NA	NA	NA	Increase
P23	2024-08-09	68	male	Yes	Pancreatic cancer	Pancreatic Ductal Adenocarcinoma	PDAC	NA	M0	AG	15.02	10.2	43	CA199	NA	NA	NA	Decrease
P24	2024-05-10	46	female	Yes	Pancreatic cancer	Pancreatic Ductal Adenocarcinoma	PDAC	2 - Moderately differentiated	M1	AG	44	3.96	62	CEA	NA	NA	NA	Decrease
P26	2024-03-22	47	male	Yes	Pancreatic cancer	Pancreatic Ductal Adenocarcinoma	PDAC	2 - Moderately differentiated	M1	AG	10.15	4.28	30	CEA	NA	NA	NA	Decrease
P30	2024-10-11	58	female	Yes	Pancreatic cancer	Pancreatic Ductal Adenocarcinoma	PDAC	NA	M1	AG	45.3	20.8	41	CA199	45*45	42*33	64	Decrease
P31	2024-10-18	38	male	Yes	Pancreatic cancer	Pancreatic Ductal Adenocarcinoma	PDAC	2 - Moderately differentiated	M0	AG	150.8	6.1	47	CA199	NA	NA	NA	Decrease
P32	2024-10-25	65	male	Yes	Pancreatic cancer	Pancreatic Ductal Adenocarcinoma	PDAC	NA	M1	AG	1189.7	758.2	45	CA199	32*21	27*12	31	Decrease
P33	2024-11-01	65	female	Yes	Pancreatic cancer	Pancreatic Ductal Adenocarcinoma	PDAC	NA	M0	AG	9.61	5.6	47	CEA	NA	NA	NA	Decrease
P34	2024-11-01	69	male	Yes	Pancreatic cancer	Pancreatic Ductal Adenocarcinoma	PDAC	2 - Moderately differentiated	M1	AG	101	58.9	38	CA199	NA	NA	NA	Decrease
