## Supplementary Table 5 for "Targeting protein glycosylation and cholesterol metabolism in chemoresistant pancreatic cancer"

### Sheet: Sheet1
Table S5. The primers used for each of the genes.
GAPDH Forward	TCGGAGTCAACGGATTTGGT
GAPDH Reverse	TTCCCGTTCTCAGCCTTGAC
ZEB1 Forward	GATGATGAATGCGAGTCAGATGC
ZEB1 Reverse	GATGATGAATGCGAGTCAGATGC
ZEB2 Forward	CAAGAGGCGCAAACAAGCC
ZEB2 Reverse	GGTTGGCAATACCGTCATCC
Vimentin Forward	GACGCCATCAACACCGAGTT
Vimentin Reverse	CTTTGTCGTTGGTTAGCTGGT
PDGFRA Forward	TGGCAGTACCCCATGTCTGAA
PDGFRA Reverse	CCAAGACCGTCACAAAAAGGC
PRRX1 Forward	CAGGCGGATGAGAACGTGG
PRRX1 Reverse	AAAAGCATCAGGATAGTGTGTCC
